# Differential Enhancer Activity and FOXF1 Levels Contribute to Higher Inflammatory Gene Expression of Fetal/Neonatal Versus Adult Fibroblasts in IR-induced Senescence

**DOI:** 10.64898/2026.06.24.734246

**Authors:** Reem Hamed, Régis Courbeyrette, Alexander G. Foote, Susan L. Thibeault, Nicolas O. Fortunel, Laure Crabbe, Carl Mann

## Abstract

Some key inflammatory genes controlled by the RELA transcription factor are thought to be highly expressed in fibroblasts induced into senescence by ionizing radiation (IR) as part of the Senescent-Associated Secretory Phenotype (SASP). However, this view is based largely on studies of a limited number of fibroblast cell lines derived from fetal lung or neonatal foreskin. Here, we show that more than half of the primary adult fibroblast strains examined exhibit only weak induction of RELA-dependent inflammatory genes following IR-induced senescence. We define these fibroblasts as “low-responding” to distinguish them from fibroblasts that express high levels of inflammatory gene expression in response to IR. RNA-seq analysis indicated particularly weak IL1A and IL1B expression in low-responding fibroblasts. IL1-alpha and IL1-beta participate in a positive amplification loop for inflammatory gene expression in senescence. Addition of recombinant IL1-alpha or IL1-beta to these fibroblasts sufficed to induce high expression of inflammatory genes. Low-responding fibroblasts thus exhibit cell-autonomous defects in IL1A and IL1B gene activation in response to IR that explains their overall low expression of RELA-targeted inflammatory genes. This defect was correlated with reduced chromatin accessibility and H3-K27-acetylation at 2 putative enhancers in the intergenic region separating IL1A and IL1B, and deletion of either of these enhancers inhibited inflammatory gene expression in IR-induced senescence. Fibroblasts express distinct transcriptomes and we found that differential expression of the FOXF1 transcription factor gene in high-responding WI38 fetal lung fibroblasts contributes to inflammatory gene expression after IR. Our observations indicate that fibroblasts can be distinguished by their ability to manifest cell-autonomous induction of inflammatory genes under conditions of IR-induced senescence.
