## Supplementary material for "Differential Enhancer Activity and FOXF1 Levels Contribute to Higher Inflammatory Gene Expression of Fetal/Neonatal Versus Adult Fibroblasts in IR-induced Senescence": TableS1_Primary Fibroblasts

### Sheet: Feuil1
Subject	Tissue	Sex	Age
Ab1	Abdomen	M	40
Ab2	Abdomen	F	38
M168	Breast	F	33
M170	Breast	F	38
S09	Abdomen	F	32
S09	Gingiva	F	32
S09	Palate	F	32
S09	Scalp	F	32
S12	Scalp	M	73
S15	Gingiva	M	89
S15	Lung	M	89
S15	Vocal Folds	M	89
S16	Trachea	M	56
S17	Abdomen	F	69
S26	Gingiva	F	58
S31	Lung	F	37
