## Supplementary material for "Differential Enhancer Activity and FOXF1 Levels Contribute to Higher Inflammatory Gene Expression of Fetal/Neonatal Versus Adult Fibroblasts in IR-induced Senescence": TableS6_sgRNAs,qPCR-oligos

### Sheet: sgRNAs
Target	20nt_sgRNAsequence	3' PAM
IL1-Enh2_1	GCTGTGGTCTGTCTATGCAA	TGG
IL1-Enh2_2	ACCGTCAAACTGTTACCCAA	AGG
IL1-Enh2_3	TACAAACCGGTAGTTCTACT	GGG
IL1-Enh2_4	TTTACATCCGCACAACCATG	AGG
IL1_Enh3_1	AGGAGAGCTTGCCAGCCCGT	GGG
IL1_Enh3_2	TATCACCTAAATAACCGGGG	AGG
IL1_Enh3_3	GAGATGCTCCCACTCAATGC	AGG
IL1_Enh3_4	CGGAGGACTACTGCATTCAG	TGG
FOXF1_1	AGAAGACCAACGCCGGCATC	CGG
FOXF1_2	GTACCCGCACCACGACAGCT	CGG

### Sheet: qPCRoligos
Oligo_Name	Sequence
IL1A_F	AGCTATGGCCCACTCCATGA
IL1A_R	CCTTCCCGTTGGTTGCTACT
IL1B_F	TTCGACACATGGGATAACGAGG
IL1B_R	TTTTTGCTGTGAGTCCCGGAG
IL6_F	AAATTCGGTACATCCTCGACGGCA
IL6_R	AGTGCCTCTTTGCTGCTTTCACAC
CXCL1_F	AACAGCCACCAGTGAGCTTC
CXCL1_R	GAAAGCTTGCCTCAATCCTG
CXCL3_F	ACCCTGCAGGAAGTGTCAAT
CXCL3_R	ATCCCCCATGGTTCAGAAA
CXCL5_F	AGCTGCGTTGCGTTTGTTTAC
CXCL5_R	TGGCGAACACTTGCAGATTAC
CXCL6_F	AGAGCTGCGTTGCACTTGTT
CXCL6_R	GCAGTTTACCAATCGTTTTGGGG
CXCL8_F	AGCCTTCCTGATTTCTGCAGCTCT
CXCL8_R	AATTTCTGTGTTGGCGCAGTGTGG
CXCL10_F	GCTGATGCAGGTACAGCGT
CXCL10_R	CACCATGAATCAAACTGCCA
CCL2_F	CAGCCAGATGCAATCAATGCC
CCL2_R	TGGAATCCTGAACCCACTTCT
GAPDH_F	ATGGGGAAGGTGAAGGTCG
GAPDH_R	GGGGTCATTGATGGCAACAATA
ol251_IL1Enh2_F	ATGGAGCCTGTGGTAAGTTAAG
ol252_IL1Enh2_R	CTGGTGTGATCATGGTTCAGTA
ol238_IL1Enh3_F	ACTCGGTGATGTGAATGCCA
ol239_IL1Enh3_R	GACGTACACCATCAGGGCTT
