## Supplementary material for "Differential Enhancer Activity and FOXF1 Levels Contribute to Higher Inflammatory Gene Expression of Fetal/Neonatal Versus Adult Fibroblasts in IR-induced Senescence": TableS7_QC_ATAC,CutTag

### Sheet: ATAC-seq
Cell Line	Condition	Rep	Accession	Reads (M)	Mean Insert Size	SubNuc/MonoNuc	TSS enrichment	FRiP (%)
Ab1	40Gy+IL1alpha	1	ERR13382859	22.5	129.5	2.606	5.539	40.733
Ab1	40Gy	1	ERR13382860	33.8	155.1	1.763	6.253	51.021
Ab1	40Gy	2	ERR13382861	8.6	147.7	2.408	5.778	44.815
Ab1	40Gy	3	ERR13382862	73.5	107.4	3.486	5.353	35.018
Ab1	Prolif + IL1a	1	ERR13382863	35.9	100.4	3.903	5.162	24.21
Ab1	Prolif Control	1	ERR13382864	31.4	170.9	2.574	5.206	23.714
Ab1	Prolif Control	2	ERR13382865	31	143.2	2.229	5.43	24.133
Ab2	40Gy	1	ERR13382866	30.3	144.7	2.165	5.681	35.601
Ab2	40Gy	2	ERR13382867	84.1	150.5	3.383	4.417	32.876
Ab2	Prolif Control	1	ERR13382868	43.9	157.6	2.526	6.579	31.199
Ab2	Prolif Control	2	ERR13382869	48.6	147	2.045	6.337	29.142
M168	40Gy+IL1alpha	1	ERR13382870	61.7	109.4	3.946	6.499	46.471
M168	40Gy+IL1alpha	2	ERR13382871	25.5	142.9	2.073	4.341	24.976
M168	40Gy+IL1beta	1	ERR13382872	63	180	0.958	5.522	29.141
M168	40Gy	1	ERR13382873	62.6	148.2	1.997	5.315	33.43
M168	40Gy	2	ERR13382874	17.5	141.6	3.14	4.463	23.812
M168	Prolif + IL1alpha	1	ERR13382875	38.5	101.7	4.178	7.907	37.756
M168	Prolif Control	1	ERR13382876	55.6	160.8	3.04	6.228	46.988
M168	Prolif Control	2	ERR13382877	20.4	157.6	1.63	6.018	28.221
S31Lung	40Gy+IL1alpha	1	ERR13382878	65.6	110.6	3.516	5.6	33.069
S31Lung	40Gy	1	ERR13382879	22.3	153.7	2.372	4.763	48.572
S31Lung	Prolif + IL1alpha	1	ERR13382880	34.7	116	3.033	6.831	32.071
S31Lung	Prolif Control	1	ERR13382881	80.7	149.4	2.012	7.094	47.629
S31Lung	Prolif Control	2	ERR13382882	44.3	139.8	2.237	7.588	34.04
S31Lung	Prolif Control	3	ERR13382883	39.8	166.9	1.508	5.885	36.971
S31Lung	Prolif Control	4	ERR13382884	55.7	143.5	2.01	6.314	27.566
WI38	40Gy	1	ERR13382885	33.5	133.1	2.739	4.582	23.418
WI38	40Gy	2	ERR13382886	53.4	106.7	3.904	7.457	30.651
WI38	40Gy	3	ERR13382887	36	102.9	4.022	4.283	23.421
WI38	Prolif Control	1	ERR13382888	27	144.9	2.414	4.545	18.546
WI38	Prolif Control	2	ERR13382889	29.8	147	2.141	5.266	17.92
WI38hTERT	20Gy	1	PMID: 36980257	42.6	105.6	3.821	5.993	64.869
WI38hTERT	20Gy	2	PMID: 36980258	45	110.5	3.74	5.928	65.755
WI38hTERT	Prolif Control	1	PMID: 36980259	46.2	85.3	8.045	11.393	82.048
WI38hTERT	Prolif Control	2	PMID: 36980260	33	90.8	6.745	11.089	81.737

### Sheet: H3-K27me3
Original Sample	New_Sample_Name	Reads(M)	Frag Length	% Duplicates	macs3_Peaks	FriP (%)
Ab1_1_K27me3_D0098	Ab1_Rep_1	11.9	208	45.2	45274	72
Ab1_2_K27me3_D0299	Ab1_Rep_2	42.5	311	72.8	123079	79
M168_K27me3_D0855	M168_Rep_1	18.1	329	34.3	43614	76
M168_K27me3_D0299	M168_Rep_2	29.7	310	80.5	151918	82
S31Lung_K27me3_D0855	S31Lung_Rep_1	19.9	278	38.5	43508	78
S31Lung_K27me3_D0299	S31Lung_Rep_2	28.9	222	7.8	70238	74
WI38_K27me3_D0382_Rep1	WI38_Rep_1	40.1	326	90.7	96901	86
WI38_K27me3_D0382_Rep2	WI38_Rep_2	52.7	347	90.7	101863	86

### Sheet: H3-K27Ac
Sample Name	Reads (M)	Frag Length	macs3 Peaks	FRiP (%)
Ab1_40Gy_D0299_K27Ac.noMTrmdup_flagstats	16.5	178	88972	55.5
Ab1_IR_40Gy_IL1A_D0299_K27Ac.noMTrmdup_flagstats	10.5	276	46267	46.4
Ab1_Pro_merged_flagstats	21.2	289	57363	47.4
M168_40Gy_D0299_K27Ac_tagged.filtered.noMTrmdup_flagstats	31.5	143	166027	64.1
M168_40Gy_IL1A_D0299_K27Ac_tagged.filtered.noMTrmdup_flagstats	24.6	130	150782	61.3
M168_Pro_merged_flagstats	63.4	293	129056	46
NT-Eto_D0855_K27Ac_Rep1.noMTrmdup_flagstats	8.3	363	36870	39
S31Lung_40Gy_D0299_K27Ac.noMTrmdup_flagstats	13.4	234	64830	51.96
S31Lung_Pro_merged_flagstats	123.8	216	242593	56.56
WI38_40Gy_D0299_K27Ac.noMTrmdup_flagstats	12.3	206	60383	55.097
WI38_Pro_D0382_K27Ac_Rep1.noMTrmdup_flagstats	4.3	344	19725	44.75
